# Targeted genome mining with GATOR-GC maps the evolutionary landscape of biosynthetic diversity

**DOI:** 10.1101/2025.02.24.639861

**Authors:** José D. D. Cediel-Becerra, Andrés Cumsille, Sebastian Guerra, Yousong Ding, Valérie de Crécy-Lagard, Marc G. Chevrette

## Abstract

Gene clusters, groups of physically adjacent genes that work collectively, are pivotal to bacterial fitness and valuable in biotechnology and medicine. While various genome mining tools can identify and characterize gene clusters, they often overlook their evolutionary diversity, a crucial factor in revealing novel cluster functions and applications. To address this gap, we developed GATOR-GC, a targeted genome mining tool that enables comprehensive and flexible exploration of gene clusters in a single execution. We show that GATOR-GC identified a diversity of over 4 million gene clusters similar to experimentally validated biosynthetic gene clusters (BGCs) that other tools fail to detect. To highlight the utility of GATOR-GC, we identified previously uncharacterized co-occurring conserved genes potentially involved in mycosporine-like amino acid biosynthesis and mapped the taxonomic and evolutionary patterns of genomic islands that modify DNA with 7-deazapurines. Additionally, with its proximity-weighted similarity scoring, GATOR-GC successfully differentiated BGCs of the FK-family of metabolites (e.g., rapamycin, FK506/520) according to their chemistries. We anticipate GATOR-GC will be a valuable tool to assess gene cluster diversity for targeted, exploratory, and flexible genome mining. GATOR-GC is available at https://github.com/chevrettelab/gator-gc.

**Graphical abstract:** 
