## Supplementary material for "Targeted genome mining with GATOR-GC maps the evolutionary landscape of biosynthetic diversity": suppl ts4

### Sheet: SuplementaryTableS2
MIBiG BGC	MIBiG BGC Class	MIBiG BGC Product	Total Windows	Unique Windows	GFS Mean	gfs_median	gfs_min	gfs_max	gfs_range	gfs_stdv	Shannon Entropy (Phylum)	Shannon Entropy (Class)	Shannon Entropy (Order)	Shannon Entropy (Family)	Shannon Entropy (Genus)	Shannon Entropy (Species)
BGC0000733	Saccharide	capsular polysaccharide	56716	2304	0.647587	0.66	0.13	1	0.87	0.135267	0.0166524	0.0169562	0.0410991	0.0428985	0.551152	1.62653
BGC0000728	Saccharide	capsular polysaccharide	56715	2272	0.639792	0.65	0.12	1	0.88	0.141266	0.0166526	0.0169565	0.0410997	0.0428992	0.551159	1.62656
BGC0001535	Other	daptomycin	27164	930	0.492723	0.49	0	1	1	0.186502	0.531765	0.538307	2.24621	2.95519	3.90994	6.64084
BGC0000249	Polyketide	nogalamycin	4048	695	0.604974	0.61	0.07	1	0.93	0.154446	0.00994947	0.00994947	0.0236622	0.0236622	0.0236622	6.13143
BGC0002567	Other	EDHA	1450	539	0.661067	0.69	0	1	1	0.172975	0.199214	0.199214	1.38593	1.44024	2.50172	5.70165
BGC0000794	Saccharide	S-layer glycan	886	444	0.533102	0.53	0.07	1	0.93	0.200456	2.14175	2.2148	3.16271	3.54867	4.29884	5.95657
BGC0002474	NRP	agrobactin	20596	418	0.682694	0.65	0	1	1	0.180341	0.992241	1.48162	2.11535	2.28747	3.6086	4.73203
BGC0001783	Other	streptonigrin	6717	379	0.589545	0.55	0.07	1	0.93	0.236188	0.0375996	0.0375996	0.500179	0.59556	0.655506	1.30504
BGC0002476	NRP	enterobactin	965351	361	0.813591	0.91	0	1	1	0.207223	0.0984784	0.125514	0.301742	0.324128	1.69384	1.97724
BGC0001894	Saccharide	heteropolysaccharide (HePS)	892	358	0.475337	0.46	0.03	1	0.97	0.192535	0.886817	0.892519	2.22356	2.91727	4.27319	5.46526
BGC0002725	RiPP	prunipeptin	3589	340	0.48278	0.44	0	1	1	0.185179	0.0171358	0.0171358	0.0515946	0.0515946	0.0515946	6.09152
BGC0000781	Saccharide	O-antigen	5541	294	0.529608	0.48	0.05	1	0.95	0.234679	0.0283144	0.0329616	0.316651	0.603884	0.790781	0.998361
BGC0000587	RiPP	Microcin H47	6142	236	0.756824	0.79	0.14	1	0.86	0.192411	0.0181913	0.0181913	0.0193111	0.0193111	0.0710725	0.0932843
BGC0001534	Other	daptomycin	10473	225	0.625984	0.59	0.05	1	0.95	0.206653	0.0823957	0.0844838	1.45136	1.85442	2.37628	6.5601
BGC0000595	RiPP	SCO-2138	620	211	0.686197	0.67	0.23	1	0.77	0.149768	0.0345693	0.0345693	0.0345693	0.0345693	0.0345693	4.34196
BGC0000799	Saccharide	colanic acid	737112	198	0.990214	1	0.36	1	0.64	0.0252327	0.00643017	0.00664484	0.0137949	0.0147255	1.10255	1.24564
BGC0001217	Other	PreQ0 Base	828	196	0.547024	0.54	0.07	1	0.93	0.211021	1.60277	1.95519	3.03914	3.65572	4.4675	6.3895
BGC0002345	Other	hydrogen cyanide	26635	158	0.749365	0.77	0.3	1	0.7	0.213272	0.0859817	0.0871178	0.170561	0.176464	0.452669	0.757601
BGC0000913	Other	MK-8	943199	155	0.880197	0.91	0.49	1	0.51	0.0990925	0.00744489	0.00770467	0.0165494	0.0176816	1.4113	1.63811
BGC0000918	Other	ochronotic pigment	4498	152	0.821976	0.84	0.3	1	0.7	0.134776	0.0116293	0.0116293	0.0150922	0.0150922	0.0150922	6.19092
BGC0000597	RiPP	SWA-2138	642	148	0.70057	0.7	0.18	1	0.82	0.152295	0.0596629	0.0596629	0.0596629	0.0596629	0.0596629	4.52109
BGC0002499	Polyketide, NRP	enteromycin	364	147	0.740946	0.76	0.12	1	0.88	0.19142	0.0273311	0.0273311	0.349886	0.3903	0.579252	3.62368
BGC0001589	Saccharide	exopolysaccharides	2098	144	0.703985	0.69	0.15	1	0.85	0.147175	0.0318649	0.0318649	0.0562372	0.0562372	0.0634942	3.86409
BGC0001765	Saccharide	salecan	1865	143	0.76336	0.76	0.21	1	0.79	0.121019	0.0606288	0.131774	0.384597	0.387147	2.49538	5.11207
BGC0000725	Saccharide	alginate	29969	132	0.814749	0.82	0.12	1	0.88	0.15345	0.0860083	0.0891599	0.137567	0.147573	0.802389	1.74433
BGC0000749	Saccharide	capsular polysaccharide	75717	131	0.884971	0.98	0.08	1	0.92	0.168441	0.0148944	0.0153342	0.0364131	0.0378625	0.601734	1.59172
BGC0001850	Other	diazaquinomycin	6125	124	0.799007	0.9	0.08	1	0.92	0.2389	0.027598	0.027598	0.144973	0.201836	0.225635	0.577339
BGC0000741	Saccharide	capsular polysaccharide	17905	122	0.833457	0.88	0.05	1	0.95	0.158454	0.0173119	0.0173119	0.0310133	0.0512149	0.0538614	0.152028
BGC0001605	Terpene	gibberellin	419	114	0.788602	0.79	0.18	1	0.82	0.139204	0.0242286	0.628417	0.710508	1.54605	2.12752	4.35908
BGC0000866	Other	polyhydroxyalkanoate	8599	113	0.664688	0.7	0.08	1	0.92	0.219282	0.0547178	0.0578589	0.597387	0.634218	1.58173	3.12425
BGC0000770	Saccharide	lipo-oligosaccharide	21289	101	0.957437	1	0.31	1	0.69	0.0685191	0.00936286	0.00936286	0.00979591	0.0101947	0.0117163	0.0808998
BGC0002134	Other	eupeptin A	2336	97	0.694266	0.68	0.27	1	0.73	0.176868	0.0706336	0.0760367	1.05298	1.09938	1.95529	3.22814
BGC0000927	Other	roseoflavin	1371	93	0.704997	0.74	0.33	1	0.67	0.1254	0.0173051	0.0173051	0.0346072	0.0346072	0.0346072	5.11062
BGC0000916	Other	molybdenum cofactor	125032	90	0.949622	0.97	0.12	1	0.88	0.0666835	0.0552637	0.0558879	0.0985989	0.104463	0.152812	1.21691
BGC0001987	Polyketide	koreenceine A	658	85	0.861386	0.85	0.67	1	0.33	0.0555506	0.0162901	0.032577	0.0488606	0.0488606	0.0814178	1.59847
BGC0000802	Saccharide	succinoglycan	865	84	0.555281	0.58	0.08	1	0.92	0.323025	0.0258904	0.0494609	0.28728	0.28728	1.0108	2.46286
BGC0001380	Saccharide	salecan	1317	83	0.918264	0.92	0.63	1	0.37	0.0733225	0.0756552	0.145223	0.174601	0.17612	2.09177	3.89356
BGC0000896	Other	cycloserine	106	76	0.721976	0.72	0.17	1	0.83	0.15667	0.919204	1.01826	1.94893	2.21485	2.52375	3.20521
BGC0001757	Other	rhabduscin	3210	75	0.739429	0.69	0.28	1	0.72	0.206805	0.0419924	0.0495221	0.723245	0.728728	1.28744	3.65639
BGC0000792	Saccharide	polysaccharide	35121	74	0.918536	0.95	0.44	1	0.56	0.090476	0.0610679	0.0615316	0.130349	0.156986	0.977638	1.48538
BGC0002018	Other	azomycin	337	73	0.778534	0.8	0.3	1	0.7	0.176903	0.0291904	0.0291904	0.613828	0.636156	0.856114	4.18373
BGC0000929	Other	toxoflavin	667	72	0.698498	0.74	0.16	1	0.84	0.202964	0.350373	0.350373	1.35103	1.36572	1.39165	3.10989
BGC0000780	Saccharide	O&K-antigen	221	68	0.550404	0.59	0.07	1	0.93	0.234568	0.0417526	0.0417526	0.96914	0.96914	2.16585	2.4526
BGC0000801	Saccharide	galactoglucan	736	65	0.795004	0.8	0.25	1	0.75	0.176614	0.0297943	0.0446874	0.101516	0.116396	0.562794	1.59733
BGC0000948	Other	Œ±-galactosylceramide	3842	63	0.64408	0.68	0.02	1	0.98	0.19295	0.131413	0.131413	0.176268	0.644375	1.59616	4.51021
BGC0002733	Other	sinapigladioside	344	60	0.481438	0.44	0.09	1	0.91	0.247083	0.138163	0.138163	1.37909	1.82711	1.91432	3.83759
BGC0000898	Saccharide	desosamine	90	58	0.520659	0.48	0.1	1	0.9	0.24088	0.3943	0.3943	0.927381	0.927381	1.01673	4.04146
BGC0000742	Saccharide	capsular polysaccharide	38572	58	0.8113	0.79	0	1	1	0.117136	0.0330848	0.0330848	0.0697677	0.0959959	0.106682	1.19795
BGC0002313	Other	streptozotocin	218	55	0.567789	0.54	0.01	1	0.99	0.232753	0.30171	0.30171	1.33022	1.46802	1.90997	4.09351
BGC0002152	Other	oxoflavin	1099	55	0.746717	0.71	0.39	1	0.61	0.175601	0.021007	0.021007	0.801064	0.811234	0.82645	2.34075
BGC0000252	Polyketide	nonactin	354	53	0.948993	0.96	0.53	1	0.47	0.0604228	0.0559673	0.0559673	0.0839336	0.0839336	0.0839336	3.08277
BGC0000800	Saccharide	xanthan	2088	52	0.873909	0.96	0.54	1	0.46	0.145331	0.0229295	0.0229295	0.0289006	0.0289006	0.680442	3.18767
BGC0001529	Alkaloid	benzastatin	116	51	0.810013	0.86	0.15	1	0.85	0.163654	0.0715038	0.0715038	0.850981	1.02886	1.33274	2.83039
BGC0000730	Saccharide	capsular polysaccharide	1382	51	0.865081	0.85	0.37	1	0.63	0.104906	0.0157369	0.0157369	0.0380667	0.0380667	0.0775617	0.599627
BGC0000769	Saccharide	glycopeptidolipid	450	49	0.640213	0.69	0.17	1	0.83	0.276461	0.0638999	0.0638999	0.0638999	0.0638999	0.0638999	0.97477
BGC0000666	Terpene	xiamycin A	452	49	0.394251	0.37	0.02	1	0.98	0.232166	0.210777	0.210777	1.38506	1.70667	2.43277	4.79706
BGC0001588	Saccharide	exopolysaccharides	4958	48	0.907827	1	0.39	1	0.61	0.158641	0.0083004	0.0083004	0.0083004	0.0083004	0.121312	0.291018
BGC0000736	Saccharide	capsular polysaccharide	5864	48	0.659826	0.63	0.17	1	0.83	0.235653	0.98187	0.98187	1.63339	1.74154	2.03399	2.31464
BGC0000905	Other	heme D1	59	46	0.71145	0.76	0.24	1	0.76	0.179825	0.922803	2.28739	2.38182	3.17472	4.20343	5.17291
BGC0000870	Other	mycolic acid	567967	46	0.600356	0.62	0	1	1	0.286223	0.10937	0.11094	0.116289	0.118445	0.132744	0.865333
BGC0000739	Saccharide	capsular polysaccharide	2789	45	0.791325	0.86	0.13	1	0.87	0.211658	0.0509119	0.0509119	0.777856	0.788661	0.914272	1.02125
BGC0002496	NRP	serratiochelin A	202	42	0.762248	0.82	0.25	1	0.75	0.212249	0.125101	0.125101	0.205022	0.205022	0.911368	2.6557
BGC0001774	Other	spicamycin	47	40	0.640788	0.68	0.14	1	0.86	0.229354	0.148549	0.148549	0.148549	0.148549	0.296432	2.56934
BGC0000548	RiPP	Salivaricin A	5261	39	0.874313	1	0.4	1	0.6	0.16412	0.0165577	0.0165577	0.021948	0.0268144	0.0280983	0.474272
BGC0002069	Other	styrolide A	142	38	0.845406	0.9	0.41	1	0.59	0.144653	0.0604743	0.0604743	1.34541	1.48554	1.79887	2.8345
BGC0001586	Saccharide	EPS273	363	38	0.824755	0.83	0.26	1	0.74	0.163002	0.451091	0.451091	0.761447	0.807402	0.884322	2.80605
BGC0000892	Other	caryoynencin	301	37	0.625062	0.84	0.03	1	0.97	0.37669	0.51002	0.51002	0.60946	0.616104	0.726969	0.980559
BGC0001607	Other	gilvusmycin	104	36	0.92114	0.94	0.78	1	0.22	0.0525326	0.0782325	0.0782325	0.0782325	0.0782325	0.395619	3.13558
BGC0000793	Saccharide	lipopolysaccharide oligosaccharide	55117	36	0.984125	1	0.53	1	0.47	0.0441401	0.00434376	0.00434376	0.00635277	0.00658009	0.0343715	0.718448
BGC0001610	Other	gougerotin	87	34	0.90783	0.94	0.53	1	0.47	0.0887493	0.0905439	0.0905439	0.180895	0.180895	0.180895	2.03666
BGC0000677	Terpene	cyclooctatin	165	34	0.760646	0.77	0.47	1	0.53	0.167241	0.0533614	0.0533614	0.0533614	0.0533614	0.147803	3.93157
BGC0000777	Saccharide	lipopolysaccharide	7334	33	0.942505	1	0.49	1	0.51	0.084537	0.0125411	0.0144885	0.0196819	0.0205	0.574105	0.696651
BGC0001959	Other	taylorflavin	53	32	0.791959	0.83	0.36	1	0.64	0.189642	0.231813	0.231813	0.461491	0.461491	0.461491	2.27356
BGC0002645	Other	fluopsin C	26452	32	0.908134	0.91	0.44	1	0.56	0.100423	0.088956	0.088956	0.131305	0.133482	0.209569	0.283565
BGC0002294	Other	aborycin	77	30	0.822257	0.86	0.35	1	0.65	0.168395	0.100001	0.100001	0.100001	0.100001	0.199755	2.50652
BGC0000922	Other	pseudomonas quinolone signal (PQS)	25917	30	0.976917	1	0.57	1	0.43	0.0504595	0.0836612	0.0836612	0.120133	0.120831	0.127532	0.180054
BGC0000804	Saccharide	acarviostatins	64	28	0.900462	0.93	0.67	1	0.33	0.0850048	0.116115	0.116115	0.116115	0.116115	0.116115	3.25187
BGC0000665	Terpene, Alkaloid	xiamycin	86	28	0.900559	0.89	0.67	1	0.33	0.0655626	0.15935	0.15935	0.15935	0.15935	0.15935	2.01848
BGC0000740	Saccharide	capsular polysaccharide	6411	28	0.978801	1	0.34	1	0.66	0.0630397	0.0116253	0.0116253	0.0245872	0.0468999	0.0468999	0.0744006
BGC0002282	Other	formycin A	44	27	0.931013	0.99	0.68	1	0.32	0.101796	0.266765	0.266765	0.937301	0.937301	1.11083	1.54544
BGC0001928	Other	(2R,3S,4S)-5-fluoro-2,3,4-trihydroxypentanoic acid	49	27	0.60105	0.56	0.07	1	0.93	0.282304	0.332287	0.332287	1.2388	1.35251	1.35251	2.98905
BGC0000784	Saccharide	O-antigen	2600	27	0.967168	1	0.68	1	0.32	0.057505	0.0189014	0.0189014	0.0588321	0.0588321	0.061909	0.0845127
BGC0002647	Alkaloid	massinidine	182	25	0.572732	0.54	0.15	1	0.85	0.233295	0.741149	0.741149	1.46312	2.04494	2.2218	3.95284
BGC0000243	Polyketide	macrotetrolides	267	25	0.950499	0.96	0.67	1	0.33	0.0619648	0.0711459	0.0711459	0.0711459	0.0711459	0.0711459	2.41231
BGC0000774	Saccharide	lipopolysaccharide	223	24	0.901935	0.96	0.37	1	0.63	0.114769	0.0414366	0.0414366	0.082844	0.124222	0.124222	2.09594
BGC0000773	Saccharide	lipopolysaccharide	2657	24	0.921437	1	0.41	1	0.59	0.131276	0.0535292	0.0583508	0.0773509	0.0781037	0.116359	0.188974
BGC0001150	Polyketide	pamamycin-607	30	23	0.888929	0.89	0.72	1	0.28	0.0676094	0.210842	0.210842	0.210842	0.210842	0.210842	2.61376
BGC0000510	RiPP	Epilacin K7	45	23	0.904312	0.97	0.16	1	0.84	0.17004	0.414579	0.414579	0.966807	1.17814	1.22258	2.37893
BGC0002039	Other	coformycin	81	23	0.859233	0.88	0.55	1	0.45	0.119433	0.334268	0.334268	0.893957	1.87074	2.05388	2.37737
BGC0000550	RiPP	Salivaricin G32	2293	23	0.901773	0.92	0.15	1	0.85	0.114828	0.0664021	0.0664021	0.102884	0.125274	0.127952	1.41543
BGC0000772	Saccharide	lipopolysaccharide	154	22	0.866418	0.92	0.36	1	0.64	0.150594	0.0565246	0.112988	0.112988	0.112988	0.212742	0.212742
BGC0000763	Saccharide	stewartan	472	21	0.878686	0.89	0.46	1	0.54	0.107077	0.211616	0.211616	0.40226	0.416832	1.39376	4.32917
BGC0000868	Other	teichuronic acid	3352	21	0.86635	0.92	0.2	1	0.8	0.183841	0.320672	0.325679	0.422454	0.490001	0.514097	2.87976
BGC0000776	Saccharide	lipopolysaccharide	90172	20	0.994542	1	0.67	1	0.33	0.0207315	0.0118289	0.0125343	0.0319098	0.0342595	0.0869392	0.0964587
BGC0002436	Other	coformycin	32	19	0.81963	0.95	0.15	1	0.85	0.257854	0.200622	0.200622	0.39979	0.39979	0.39979	0.731064
BGC0001747	Other	pseudaminic acid	347	19	0.954256	0.99	0.52	1	0.48	0.0747104	0.0569298	0.0569298	0.0569298	0.14759	0.14759	0.14759
BGC0000778	Saccharide	lipopolysaccharide	489	19	0.878251	0.84	0.53	1	0.47	0.107535	0.0636316	0.0636316	0.197241	0.235443	0.263071	2.44291
BGC0001925	Alkaloid	altemicidin	22	18	0.883942	0.98	0.54	1	0.46	0.152255	0.266765	0.266765	0.266765	0.266765	0.266765	2.4568
BGC0000919	Other	phaseolotoxin	177	18	0.821346	0.88	0.27	1	0.73	0.178675	0.385702	0.435446	0.819522	0.858486	0.87682	2.69065
BGC0001684	Other	N-acyloxyacyl glutamine	57684	18	0.919456	0.96	0.44	1	0.56	0.109465	0.0128222	0.0131214	0.0353295	0.0366355	0.0900477	0.486777
BGC0000588	RiPP	microcin L	21	17	0.700769	0.69	0.31	1	0.69	0.195769	0.276195	0.276195	0.276195	0.276195	0.818096	1.08342
BGC0001994	Other	Œ≤-ethynylserine	41	17	0.730983	0.69	0.47	1	0.53	0.192808	0.165427	0.165427	0.165427	0.165427	0.165427	2.41911
BGC0001917	Polyketide	5-alkyl-1,2,3,4-tetrahydroquinolines	48	17	0.92766	0.95	0.63	1	0.37	0.07002	0.291549	0.291549	0.291549	0.291549	0.291549	3.13187
BGC0002331	Other	labradorin 1	102	17	0.745839	0.76	0.35	1	0.65	0.240825	0.158841	0.158841	0.37643	0.396038	0.396038	2.46212
BGC0001965	Other	nybomycin	31	16	0.915388	0.92	0.63	1	0.37	0.0710679	0.205593	0.205593	0.205593	0.205593	0.547553	3.28937
BGC0000791	Saccharide	O-antigen	391	16	0.917542	0.96	0.55	1	0.45	0.0921642	0.0257081	0.0257081	0.0257081	0.0257081	1.15718	1.24116
BGC0000732	Saccharide	capsular polysaccharide	473	16	0.9371	0.94	0.77	1	0.23	0.0575657	0.0612504	0.0612504	0.0830636	0.0830636	0.581361	0.94801
BGC0000762	Saccharide	exopolysaccharide	104	15	0.89922	0.89	0.59	1	0.41	0.100153	0.15633	0.15633	0.15633	0.15633	0.15633	3.061
BGC0000788	Saccharide	O-antigen	317	15	0.947325	0.96	0.64	1	0.36	0.0574193	0.0307532	0.0307532	0.0307532	0.0307532	0.21688	0.231168
BGC0000790	Saccharide	O-antigen	6005	15	0.985622	1	0.49	1	0.51	0.0428513	0.00233048	0.00233048	0.00466092	0.00466092	0.131213	0.177644
BGC0001484	Other	tetrabromopyrrole	39	14	0.909654	0.91	0.66	1	0.34	0.0745763	0.172037	0.172037	0.172037	0.172037	1.07509	0.513164
BGC0000735	Saccharide	capsular polysaccharide	391	14	0.950108	1	0.34	1	0.66	0.134155	0.0514068	0.0514068	0.143876	0.234261	1.09228	1.17491
BGC0001654	Saccharide	lipooligosaccharide	444	14	0.9861	1	0.76	1	0.24	0.0315778	0.0460985	0.0460985	0.0460985	0.0460985	0.0460985	0.349111
BGC0000785	Saccharide	O-antigen	4968	14	0.98674	1	0.72	1	0.28	0.0395264	0.00788288	0.00788288	0.00788288	0.00788288	0.00788288	0.156058
BGC0002659	RiPP	TvgA-RiPP	16	13	0.678607	0.62	0.42	1	0.58	0.190303	0.33729	0.33729	1.19819	2.14678	2.70282	3.32782
BGC0000235	Polyketide	kiamycin	20	13	0.862213	0.88	0.45	1	0.55	0.117975	0.468996	0.468996	0.468996	0.468996	0.468996	2.38418
BGC0002040	Other	coformycin	48	13	0.843655	0.87	0.31	1	0.69	0.157213	0.33729	0.33729	1.0141	1.24626	1.50728	1.93974
BGC0000589	RiPP	microcin M	113	13	0.939196	0.99	0.66	1	0.34	0.0832296	0.754167	0.754167	0.88982	0.953707	1.24296	1.29261
BGC0000820	Alkaloid	physostigmine	13	12	0.808571	0.87	0.63	1	0.37	0.158749	0.391244	0.391244	0.391244	0.391244	0.391244	1.35203
BGC0001651	Other	egionaminic acid	20	12	0.744552	0.74	0.3	1	0.7	0.197749	1.02193	1.02193	1.67095	2.56096	2.76096	2.76096
BGC0002621	Alkaloid	angustmycin A	26	12	0.842011	0.84	0.6	1	0.4	0.135149	0.391244	0.391244	0.773228	0.773228	0.998953	1.97703
BGC0000767	Saccharide	exopolysaccharide	28	12	0.832138	0.83	0.45	1	0.55	0.140911	0.442661	0.442661	0.442661	0.442661	0.442661	1.02014
BGC0000734	Saccharide	capsular polysaccharide	502	12	0.945693	1	0.67	1	0.33	0.0995531	0.0582266	0.0582266	0.0829361	0.0829361	0.135606	0.135606
BGC0000920	Other	polyhydroxyalkanoates	4587	12	0.971753	1	0.28	1	0.72	0.0807808	0.135574	0.137068	0.262244	0.289449	0.307618	3.42305
BGC0000883	Other	arginomycin	13	11	0.945341	0.95	0.78	1	0.22	0.052368	0.391244	0.391244	0.391244	0.391244	0.391244	1.2389
BGC0000761	Saccharide	methanolan	15	11	0.697263	0.67	0.32	1	0.68	0.218892	0.353359	0.353359	0.353359	1.74647	2.47291	3.45656
BGC0000760	Saccharide	emulsan	21	11	0.918908	0.94	0.75	1	0.25	0.0659197	0.276195	0.276195	0.856996	0.856996	0.988181	2.94439
BGC0000803	Saccharide	GG exopolysaccharide	26	11	0.790246	0.96	0.36	1	0.64	0.240703	0.468167	0.468167	0.468167	0.468167	1.28849	1.4133
BGC0000758	Saccharide	capsular polysaccharide	32	11	0.864656	0.91	0.51	1	0.49	0.127227	0.200622	0.200622	0.534955	0.534955	0.863064	2.73427
BGC0000729	Saccharide	capsular polysaccharide	310	11	0.934328	1	0.61	1	0.39	0.104707	0.0562204	0.0562204	0.0875337	0.0875337	1.20244	1.3991
BGC0000789	Saccharide	O-antigen	404	11	0.965	1	0.5	1	0.5	0.0843164	0.0499868	0.0499868	0.0499868	0.0499868	0.144903	0.169847
BGC0000787	Saccharide	O-antigen	528	11	0.980011	1	0.63	1	0.37	0.0444327	0.0557745	0.0557745	0.0557745	0.0557745	0.895816	0.921159
BGC0001514	Other	aristeromycin	10	10	0.828125	0.86	0.48	1	0.52	0.132292	0.721928	0.721928	1.57095	2.12193	2.92193	2.92193
BGC0000189	Polyketide	Xenocyloins	14	10	0.737143	0.74	0.34	1	0.66	0.208471	0.371232	0.371232	0.371232	0.371232	1.52164	1.75343
BGC0000586	RiPP	Microcin E492	15	10	0.945862	0.98	0.74	1	0.26	0.0628685	1.05298	1.05298	1.23664	1.23664	1.23664	1.36997
BGC0000783	Saccharide	O-antigen	320	10	0.927678	1	0.12	1	0.88	0.144688	0.0305074	0.0852297	0.115695	0.170331	0.207003	0.207003
BGC0002457	NRP	alazopeptin	12	9	0.868214	0.835	0.71	1	0.29	0.0885049	0.650022	0.650022	0.650022	0.650022	0.650022	1.04085
BGC0002343	Alkaloid, RiPP	ammosester A	14	9	0.750843	0.77	0.47	1	0.53	0.190277	0.371232	0.371232	1.19812	1.19812	1.19812	2.26381
BGC0001411	Saccharide	polysaccharide B	83	9	0.975562	1	0.77	1	0.23	0.0504552	0.187957	0.187957	0.187957	0.187957	0.187957	0.350959
BGC0001540	Other	CC-1065	130	9	0.971067	1	0.49	1	0.51	0.0830701	0.312211	0.337174	0.337174	0.337174	0.62497	3.41162
BGC0000752	Saccharide	capsular polysaccharide	279	9	0.922995	0.91	0.53	1	0.47	0.0800811	0.0685422	0.0685422	0.0685422	0.0685422	0.0685422	0.102785
BGC0002372	Polyketide, Terpene, Alkaloid	marinoterpin B	13	8	0.92	0.94	0.79	1	0.21	0.0806987	0.391244	0.391244	0.391244	0.391244	0.991264	1.70044
BGC0002284	Other	corynecin III	64	8	0.835406	0.95	0.39	1	0.61	0.216677	0.116115	0.116115	0.116115	0.116115	0.451938	2.40416
BGC0000782	Saccharide	Saccharide	4832	8	0.995639	1	0.84	1	0.16	0.0252295	0.00807988	0.00807988	0.00807988	0.00807988	0.00807988	0.164935
BGC0000759	Saccharide	diutan polysaccharide	7	7	0.900588	0.94	0.69	1	0.31	0.0938387	0.863121	0.863121	0.863121	0.863121	0.863121	2.23593
BGC0001225	NRP	celesticetin	9	7	0.943243	0.98	0.76	1	0.24	0.0718043	0.764205	0.764205	0.764205	0.764205	0.764205	2.41938
BGC0002536	NRP	alazopeptin	10	7	0.8095	0.765	0.6	1	0.4	0.1381	0.468996	0.468996	0.468996	0.468996	0.468996	0.468996
BGC0002150	RiPP	triculamin	21	7	0.729167	0.68	0.31	1	0.69	0.252716	0.453716	0.453716	0.453716	0.453716	0.453716	1.81585
BGC0000884	Other	3-methylarginine	39	7	0.840435	0.92	0.41	1	0.59	0.187359	0.172037	0.172037	0.172037	0.172037	0.172037	0.560279
BGC0000753	Saccharide	capsular polysaccharide	46	7	0.920171	1	0.43	1	0.57	0.131896	0.151097	0.151097	0.301497	0.301497	0.451184	0.600142
BGC0001992	Other	thioguanine	168	7	0.986498	1	0.67	1	0.33	0.0370801	0.0525638	0.0525638	0.0525638	0.0525638	0.274397	1.39191
BGC0000867	Other	polyhydroxyalkanoic acids	6	6	0.777692	0.805	0.45	1	0.55	0.199184	0.650022	0.650022	0.650022	0.650022	1.25163	2.58496
BGC0001387	Other	nucleocidin	7	6	0.74129	0.7	0.36	1	0.64	0.208066	0.591673	0.591673	0.591673	0.591673	0.591673	2.23593
BGC0002435	Other	coformycin	7	6	0.809333	0.84	0.5	1	0.5	0.157238	0.591673	0.591673	1.14883	1.84237	2.52164	2.52164
BGC0000768	Saccharide	gellan polysaccharide	8	6	0.944839	0.94	0.74	1	0.26	0.062603	0.954434	0.954434	0.954434	0.954434	0.954434	2.15564
BGC0001972	Other	toxoflavin	8	6	0.965	0.975	0.88	1	0.12	0.0404145	0.543564	0.543564	0.543564	0.543564	0.543564	1.40564
BGC0002302	Saccharide	glucorhamnan	16	6	0.927021	0.93	0.7	1	0.3	0.0815586	0.33729	0.33729	1.12164	1.12164	1.12164	1.12164
BGC0000387	NRP	mangotoxin	80	6	0.933767	1	0.62	1	0.38	0.109527	0.0969446	0.0969446	0.986174	0.986174	0.986174	1.82666
BGC0001809	Other	trans-aconitic acid	276	6	0.882271	0.89	0.52	1	0.48	0.142514	0.0691738	0.0691738	0.103732	0.103732	0.103732	1.27723
BGC0000779	Saccharide	lipopolysaccharide	13713	6	0.836612	1	0.26	1	0.74	0.230426	0.0153544	0.0153544	0.0883876	0.710747	0.748987	1.80599
BGC0002364	Polyketide	trichostatin	5	5	0.692105	0.71	0.2	1	0.8	0.285143	0.721928	0.721928	0.721928	0.721928	0.721928	1.92193
BGC0001138	Other	a201a	6	5	0.781304	0.69	0.55	1	0.45	0.197007	0.918296	0.918296	1.45915	1.45915	1.45915	1.45915
BGC0001650	NRP	Le-pyrrolopyrazines	6	5	0.84	0.89	0.5	1	0.5	0.173494	0.650022	0.650022	0.650022	0.650022	0.650022	2.25163
BGC0002442	RiPP	toyoncin	7	5	0.977826	1	0.91	1	0.09	0.0299934	0.591673	0.591673	0.591673	0.591673	0.591673	1.14883
BGC0001864	RiPP	listeriocytocin	221	5	0.948912	0.96	0.51	1	0.49	0.0817516	0.0417526	0.0417526	0.0417526	0.0417526	0.0417526	1.66931
BGC0000923	Other	paerucumarin	24347	5	0.994777	1	0.7	1	0.3	0.0270076	0.0891831	0.0891831	0.125698	0.126438	0.133434	0.186428
BGC0001206	Other	indolmycin	4	4	0.938462	1	0.69	1	0.31	0.0955551	0.811278	0.811278	0.811278	0.811278	0.811278	2
BGC0002031	Alkaloid	kitasetaline	4	4	0.881538	0.96	0.55	1	0.45	0.150767	0.811278	0.811278	1.5	1.5	2	2
BGC0002116	RiPP	darobactin A	4	4	0.91	0.99	0.6	1	0.4	0.144049	0.811278	0.811278	0.811278	0.811278	0.811278	2
BGC0000751	Saccharide	capsular polysaccharide	5	4	0.823125	1	0.15	1	0.85	0.299482	0.721928	0.721928	0.721928	0.721928	0.721928	1.52193
BGC0002005	RiPP	RaxX	5	4	0.912353	1	0.55	1	0.45	0.156666	0.721928	0.721928	0.721928	0.721928	0.721928	0.721928
BGC0000797	Saccharide	sphingan polysaccharide	6	4	0.914118	0.94	0.72	1	0.28	0.0904198	0.650022	0.650022	0.650022	0.650022	0.650022	2.25163
BGC0000933	Other	xiamenmycin A	11	4	0.79359	0.78	0.55	1	0.45	0.168905	0.439497	0.439497	0.439497	0.439497	0.439497	1.49111
BGC0001947	Saccharide	K53 capsular polysaccharide	11	4	0.9744	1	0.81	1	0.19	0.0565744	0.865857	0.865857	0.865857	1.27761	1.27761	2.40401
BGC0002151	RiPP	alboverticillin	21	4	0.87377	1	0.6	1	0.4	0.164369	0.453716	0.453716	0.453716	0.453716	0.453716	1.81585
BGC0001683	Other	N-acyl lysine/ornithine	31	4	0.920198	1	0.55	1	0.45	0.102713	0.858509	0.858509	0.858509	0.858509	0.858509	2.28103
BGC0001736	NRP	Pepteridine A	46	4	0.995573	1	0.92	1	0.08	0.0146844	0.301497	0.301497	0.301497	0.301497	0.301497	0.301497
BGC0000196	Polyketide	anthraquinones	90	4	0.955907	0.99	0.67	1	0.33	0.0540865	0.0880723	0.0880723	0.0880723	0.0880723	0.0880723	1.66484
BGC0000764	Saccharide	exopolysaccharide	3	3	0.695	0.585	0.39	1	0.61	0.260384	0.918296	0.918296	0.918296	1.58496	1.58496	1.58496
BGC0000765	Saccharide	exopolysaccharide	4	3	0.925556	1	0.73	1	0.27	0.10297	0.811278	0.811278	0.811278	0.811278	0.811278	1.5
BGC0000731	Saccharide	capsular polysaccharide	7	3	0.913889	0.94	0.77	1	0.23	0.0966582	0.863121	0.863121	0.863121	0.863121	1.55666	1.95021
BGC0000844	Other	clavulanic acid	8	3	0.915	1	0.57	1	0.43	0.142267	0.811278	0.811278	0.811278	0.811278	0.811278	1.75
BGC0002462	Saccharide	coformycin	8	3	0.815294	0.97	0.26	1	0.74	0.317965	0.954434	0.954434	1.40564	1.40564	1.81128	1.40564
BGC0001374	Other	thienodolin	9	3	0.872857	1	0.32	1	0.68	0.237889	0.503258	0.503258	0.503258	0.503258	0.503258	0.986427
BGC0002043	RiPP	cittilin A	9	3	0.977857	1	0.85	1	0.15	0.0522094	0.503258	0.503258	0.503258	0.503258	0.503258	0.986427
BGC0000925	Other	quinolobactin	10	3	0.994091	1	0.96	1	0.04	0.0105375	0.468996	0.468996	0.468996	0.468996	0.468996	1.36096
BGC0002407	Saccharide, Other	angustmycin A	16	3	0.945714	1	0.72	1	0.28	0.095063	0.543564	0.543564	0.543564	0.543564	0.543564	1.50161
BGC0001463	Other	2,3,4,5-tetrabromopyrrole	23	3	0.838696	1	0.46	1	0.54	0.212599	0.997627	0.997627	1.64361	1.64361	1.64361	2.06142
BGC0001410	Saccharide	polysaccharide A	72	3	0.993933	1	0.96	1	0.04	0.0142716	0.105591	0.105591	0.105591	0.105591	0.105591	0.105591
BGC0001412	Saccharide	polysaccharide C	111	3	0.997607	1	0.9	1	0.1	0.0148933	0.0741495	0.0741495	0.0741495	0.0741495	0.0741495	0.0741495
BGC0000466	NRP	yatakemycin	2	2	0.865	0.96	0.54	1	0.46	0.219924	1	1	1	1	1	1
BGC0000623	RiPP	Plantaricin W	2	2	0.875	1	0.5	1	0.5	0.25	1	1	1	1	1	1
BGC0000840	Other	xanthomonadin	2	2	0.87	0.95	0.58	1	0.42	0.198997	1	1	1	1	1	1
BGC0001137	Alkaloid	marinacarboline A	2	2	0.955	1	0.82	1	0.18	0.09	1	1	1	1	1	1
BGC0001577	RiPP	divamide B	2	2	0.8425	1	0.37	1	0.63	0.315	0	0	0	0	0	0
BGC0001664	Terpene	merosterol	2	2	0.9325	0.975	0.78	1	0.22	0.104363	1	1	1	1	1	1
BGC0002630	RiPP	thatisin	2	2	0.9125	1	0.65	1	0.35	0.175	1	1	1	1	1	1
BGC0002631	RiPP	myxarylin	2	2	0.7575	1	0.03	1	0.97	0.485	1	1	1	1	1	1
BGC0002674	RiPP	petrichorin A	2	2	0.8875	1	0.55	1	0.45	0.225	1	1	1	1	1	1
BGC0002711	Polyketide	nostovalerolactone	2	2	0.9175	1	0.67	1	0.33	0.165	1	1	1	1	1	1
BGC0000622	RiPP	megacin	3	2	0.815	0.905	0.48	1	0.52	0.228539	0.918296	0.918296	0.918296	1.58496	1.58496	1.58496
BGC0000738	Saccharide	capsular polysaccharide	3	2	0.808	1	0.36	1	0.64	0.286217	0.918296	0.918296	0.918296	0.918296	0.918296	1.58496
BGC0001295	Other	cremeomycin	3	2	0.924	1	0.62	1	0.38	0.169941	0.918296	0.918296	1.58496	1.58496	1.58496	1.58496
BGC0000886	Other	allylmalonyl-CoA	4	2	0.951667	1	0.72	1	0.28	0.113563	0.811278	0.811278	0.811278	0.811278	0.811278	0.811278
BGC0000754	Saccharide	capsular polysaccharide	6	2	0.94	1	0.69	1	0.31	0.123855	0.918296	0.918296	0.918296	0.918296	1.45915	1.45915
BGC0000737	Saccharide	capsular polysaccharide	9	2	0.951818	1	0.47	1	0.53	0.159801	0.503258	0.503258	0.503258	0.503258	0.503258	0.503258
BGC0002020	Saccharide, NRP	photolose	15	2	0.985	1	0.78	1	0.22	0.0524965	0.353359	0.353359	0.353359	0.353359	0.353359	0.353359
BGC0000584	RiPP	Colicin V	1	1	1	1	1	1	0	NA	0	0	0	0	0	0
BGC0000590	RiPP	microcin N	1	1	1	1	1	1	0	NA	0	0	0	0	0	0
BGC0000766	Saccharide	exopolysaccharide	1	1	1	1	1	1	0	NA	0	0	0	0	0	0
BGC0000775	Saccharide	lipopolysaccharide	1	1	1	1	1	1	0	NA	0	0	0	0	0	0
BGC0000795	Saccharide	S-layer glycan	1	1	1	1	1	1	0	NA	0	0	0	0	0	0
BGC0000882	Other	mildiomycin	1	1	1	1	1	1	0	NA	0	0	0	0	0	0
BGC0000903	Other	fluorometabolite	1	1	1	1	1	1	0	NA	0	0	0	0	0	0
BGC0001488	Other	4-formylaminooxyvinylglycine	1	1	1	1	1	1	0	NA	0	0	0	0	0	0
BGC0001725	Other	N-acyloxyacyl lysine	1	1	1	1	1	1	0	NA	0	0	0	0	0	0
BGC0001896	Other	carbazomycin B	1	1	1	1	1	1	0	NA	0	0	0	0	0	0
BGC0002099	RiPP	biarylitide YYH	1	1	1	1	1	1	0	NA	0	0	0	0	0	0
BGC0002148	Alkaloid	guanitoxin	1	1	1	1	1	1	0	NA	0	0	0	0	0	0
BGC0002450	Other	sarasinoside	1	1	1	1	1	1	0	NA	0	0	0	0	0	0
BGC0002508	Alkaloid	8-azaguanine	1	1	1	1	1	1	0	NA	0	0	0	0	0	0
BGC0002530	NRP	brucebactin	1	1	1	1	1	1	0	NA	0	0	0	0	0	0
BGC0002643	Alkaloid	aetokthonotoxin	1	1	1	1	1	1	0	NA	0	0	0	0	0	0
BGC0000756	Saccharide	capsular polysaccharide	2	1	1	1	1	1	0	0	1	1	1	1	1	1
BGC0001198	Terpene	platencin	2	1	1	1	1	1	0	0	1	1	1	1	1	1
BGC0001810	Polyketide	trehangelin	2	1	1	1	1	1	0	0	1	1	1	1	1	1
BGC0001985	Other	pyrazofurin	2	1	1	1	1	1	0	0	1	1	1	1	1	1
BGC0002347	Alkaloid	cyanogramide	2	1	1	1	1	1	0	0	1	1	1	1	1	1
BGC0001140	Terpene	platencin_platensimycin_thioplatensimycin_thioplatencin	3	1	1	1	1	1	0	0	0.918296	0.918296	0.918296	0.918296	0.918296	0.918296
BGC0001555	RiPP	colicin V	3	1	1	1	1	1	0	0	0.918296	0.918296	0.918296	0.918296	0.918296	0.918296
BGC0002423	Other	arsinothricin	3	1	1	1	1	1	0	0	0.918296	1.58496	1.58496	1.58496	1.58496	1.58496
BGC0001887	RiPP	huazacin	7	1	1	1	1	1	0	0	0.591673	0.591673	0.591673	1.14883	1.14883	2.12809
BGC0000786	Saccharide	O-antigen	16	1	1	1	1	1	0	0	0.33729	0.33729	0.33729	0.33729	0.33729	0.33729
			4201875	16102
