## Supplementary material for "Targeted genome mining with GATOR-GC maps the evolutionary landscape of biosynthetic diversity": suppl ts7

### Sheet: dpd_architectures
dpd architectures	Unique GATOR Windows	Percentage
dpdA dpdB dpdC dpdD dpdE dpdF dpdG dpdH dpdI dpdJ dpdK	1265	54.1756
dpdA dpdB dpdB dpdC dpdE dpdF dpdH dpdJ dpdK	172	7.36617
dpdA dpdB dpdC	64	2.7409
dpdA dpdB dpdB dpdB dpdC	59	2.52677
dpdA dpdB dpdB dpdE dpdF dpdH dpdJ dpdK	42	1.79872
dpdA dpdB dpdC dpdD dpdE dpdF dpdF dpdG dpdH dpdI dpdJ dpdK	37	1.58458
dpdA dpdB dpdB dpdC dpdE dpdF dpdG dpdH dpdJ dpdK	35	1.49893
dpdA dpdB dpdB dpdC	34	1.4561
dpdA dpdB dpdC dpdE	33	1.41328
dpdA dpdB dpdB dpdB dpdC dpdE dpdF dpdG dpdH dpdI dpdJ dpdK	32	1.37045
dpdA dpdB dpdB	31	1.32762
dpdA dpdB dpdC dpdE dpdF dpdG dpdH	27	1.15632
dpdA dpdB dpdC dpdD dpdE dpdF dpdG dpdH dpdJ dpdK	25	1.07066
dpdA dpdB dpdC dpdD dpdE dpdF dpdG dpdH dpdI dpdJ dpdJ dpdK	24	1.02784
dpdA dpdB dpdC dpdE dpdF	23	0.985011
dpdA dpdA dpdB dpdB dpdC dpdE dpdF dpdG dpdH dpdI dpdJ dpdK	19	0.813704
dpdA dpdB dpdC dpdD dpdE dpdE dpdF dpdG dpdH dpdI dpdJ dpdK	18	0.770878
dpdA dpdB dpdC dpdD dpdJ dpdK	17	0.728051
dpdA dpdB dpdC dpdD dpdE dpdF dpdG dpdH dpdH dpdI dpdJ dpdK	16	0.685225
dpdA dpdB dpdC dpdE dpdF dpdG dpdH dpdI dpdJ	15	0.642398
dpdA dpdB dpdB dpdC dpdD dpdE dpdF dpdH dpdJ dpdK	15	0.642398
dpdA dpdB dpdD dpdE dpdF dpdG dpdH dpdI dpdJ dpdK	14	0.599572
dpdA dpdB dpdC dpdD dpdD dpdE dpdF dpdG dpdH dpdI dpdJ dpdK	12	0.513919
dpdA dpdB dpdC dpdE dpdF dpdG dpdH dpdI dpdJ dpdK	10	0.428266
dpdA dpdB dpdC dpdD dpdG dpdH dpdI dpdJ dpdK	10	0.428266
dpdA dpdB dpdB dpdC dpdF dpdH dpdJ dpdK	10	0.428266
dpdA dpdB dpdB dpdE dpdF dpdG dpdH dpdJ dpdK	10	0.428266
dpdA dpdB dpdC dpdD	9	0.385439
dpdA dpdB	8	0.342612
dpdA dpdB dpdB dpdF dpdG dpdH dpdJ dpdK	8	0.342612
dpdA dpdB dpdB dpdC dpdE dpdF dpdG dpdH dpdI dpdJ dpdK	8	0.342612
dpdA dpdB dpdC dpdD dpdE dpdF dpdG dpdG dpdH dpdI dpdJ dpdK	7	0.299786
dpdA dpdB dpdB dpdB dpdD dpdE dpdF dpdG dpdH dpdI dpdJ dpdK	7	0.299786
dpdA dpdB dpdC dpdD dpdH dpdI dpdJ dpdK	6	0.256959
dpdA dpdB dpdC dpdD dpdF dpdG dpdH dpdI dpdJ dpdK	6	0.256959
dpdA dpdB dpdB dpdB	6	0.256959
dpdA dpdB dpdC dpdE dpdF dpdG	5	0.214133
dpdA dpdB dpdC dpdC dpdD dpdE dpdF dpdG dpdH dpdI dpdJ dpdK	5	0.214133
dpdA dpdB dpdB dpdC dpdE dpdF dpdG dpdH dpdJ	5	0.214133
dpdA dpdB dpdB dpdC dpdD dpdF dpdH dpdJ dpdK	5	0.214133
dpdA dpdB dpdB dpdC dpdE dpdF dpdH dpdJ	5	0.214133
dpdA dpdB dpdB dpdC dpdD dpdE dpdF dpdG dpdH dpdJ dpdK	5	0.214133
dpdA dpdB dpdB dpdB dpdC dpdF dpdH dpdJ	5	0.214133
dpdA dpdB dpdB dpdB dpdC dpdD dpdE dpdF dpdG dpdH dpdI dpdJ dpdK	5	0.214133
dpdA dpdB dpdB dpdB dpdD dpdE dpdF dpdG dpdH dpdJ	5	0.214133
dpdA dpdB dpdB dpdC dpdF dpdG dpdH dpdJ dpdK	4	0.171306
dpdA dpdB dpdB dpdC dpdE dpdF dpdJ dpdK	4	0.171306
dpdA dpdB dpdB dpdB dpdC dpdF dpdG dpdH dpdI dpdJ dpdK	4	0.171306
dpdA dpdB dpdE	3	0.12848
dpdA dpdB dpdB dpdC dpdD dpdF dpdG dpdH dpdJ dpdK	3	0.12848
dpdA dpdA dpdB dpdB dpdC dpdE dpdF dpdG dpdH dpdJ dpdK	3	0.12848
dpdA dpdB dpdB dpdE dpdF dpdG dpdH dpdI dpdJ dpdK	3	0.12848
dpdA dpdB dpdB dpdD dpdF dpdG dpdH dpdI dpdJ dpdK	3	0.12848
dpdA dpdB dpdB dpdH dpdJ	3	0.12848
dpdA dpdB dpdB dpdB dpdD dpdE dpdF dpdG dpdH dpdJ dpdK	3	0.12848
dpdA dpdB dpdB dpdB dpdD dpdE dpdF dpdG dpdH dpdI dpdJ	3	0.12848
dpdA dpdB dpdB dpdB dpdC dpdJ dpdK	3	0.12848
dpdA dpdB dpdB dpdC dpdF dpdH dpdJ	3	0.12848
dpdA dpdB dpdB dpdC dpdD dpdE dpdF dpdG dpdH dpdI dpdJ dpdK	2	0.0856531
dpdA dpdB dpdC dpdE dpdE dpdF	2	0.0856531
dpdA dpdB dpdB dpdC dpdE	2	0.0856531
dpdA dpdB dpdC dpdD dpdI dpdJ dpdK	2	0.0856531
dpdA dpdB dpdC dpdD dpdE dpdF dpdG dpdH dpdI dpdI dpdJ dpdK	2	0.0856531
dpdA dpdB dpdC dpdD dpdK	2	0.0856531
dpdA dpdB dpdC dpdD dpdE dpdF dpdG dpdH dpdI dpdJ	2	0.0856531
dpdA dpdA dpdB dpdC	2	0.0856531
dpdA dpdB dpdB dpdC dpdE dpdF dpdH	2	0.0856531
dpdA dpdB dpdB dpdB dpdC dpdE dpdF dpdH dpdJ dpdK	2	0.0856531
dpdA dpdB dpdB dpdC dpdD dpdE dpdF dpdG dpdH dpdJ	2	0.0856531
dpdA dpdB dpdB dpdC dpdE dpdF dpdG dpdJ dpdK	2	0.0856531
dpdA dpdB dpdB dpdC dpdE dpdF dpdJ	2	0.0856531
dpdA dpdB dpdB dpdB dpdC dpdF dpdH dpdJ dpdK	2	0.0856531
dpdA dpdB dpdB dpdE dpdF dpdH dpdJ	2	0.0856531
dpdA dpdA dpdB dpdB dpdC dpdE dpdF dpdG dpdH dpdI	2	0.0856531
dpdA dpdA dpdB dpdB dpdC dpdE dpdF dpdG dpdH	2	0.0856531
dpdA dpdB dpdB dpdC dpdH dpdJ dpdK	2	0.0856531
dpdA dpdB dpdB dpdF dpdG dpdH dpdI dpdJ dpdK	2	0.0856531
dpdA dpdB dpdB dpdF dpdH dpdJ	2	0.0856531
dpdA dpdB dpdB dpdB dpdC dpdD dpdF dpdG dpdH dpdI dpdJ dpdK	2	0.0856531
dpdA dpdB dpdB dpdD dpdE dpdF dpdG dpdH dpdJ dpdK	2	0.0856531
dpdA dpdB dpdB dpdB dpdC dpdD dpdE dpdF dpdG dpdH dpdJ dpdK	2	0.0856531
dpdA dpdB dpdB dpdE dpdF dpdG dpdH dpdJ	2	0.0856531
dpdA dpdB dpdB dpdB dpdC dpdE dpdF dpdG dpdH dpdI dpdJ dpdJ dpdK	2	0.0856531
dpdA dpdB dpdB dpdC dpdF dpdG dpdH dpdI dpdJ dpdK	2	0.0856531
dpdA dpdB dpdC dpdE dpdE	1	0.0428266
dpdA dpdB dpdC dpdE dpdF dpdG dpdH dpdI	1	0.0428266
dpdA dpdB dpdC dpdD dpdD dpdI dpdJ dpdK	1	0.0428266
dpdA dpdB dpdC dpdE dpdF dpdF	1	0.0428266
dpdA dpdB dpdE dpdF dpdG dpdG dpdH dpdI dpdJ	1	0.0428266
dpdA dpdA dpdB dpdB dpdC dpdC dpdD dpdD dpdH dpdH dpdI dpdI dpdJ dpdJ dpdK dpdK	1	0.0428266
dpdA dpdB dpdC dpdC dpdD dpdE dpdF dpdF dpdG dpdH dpdI dpdJ dpdK	1	0.0428266
dpdA dpdB dpdC dpdD dpdH dpdH dpdI dpdJ dpdK	1	0.0428266
dpdA dpdB dpdC dpdD dpdE dpdE dpdF dpdG dpdH dpdI dpdJ dpdJ dpdK	1	0.0428266
dpdA dpdB dpdC dpdD dpdE dpdF dpdH dpdI dpdJ dpdK	1	0.0428266
dpdA dpdA dpdB dpdC dpdD dpdE dpdF dpdG dpdH dpdI dpdJ dpdK	1	0.0428266
dpdA dpdA dpdB dpdD dpdE dpdF dpdG dpdH dpdI dpdJ dpdK	1	0.0428266
dpdA dpdB dpdD dpdJ dpdK	1	0.0428266
dpdA dpdB dpdD dpdH dpdI dpdJ dpdK	1	0.0428266
dpdA dpdA dpdB dpdB dpdC	1	0.0428266
dpdA dpdA dpdB dpdC dpdD dpdJ dpdK	1	0.0428266
dpdA dpdB dpdD dpdE dpdF dpdG dpdH dpdJ	1	0.0428266
dpdA dpdB dpdB dpdC dpdD dpdE dpdF dpdH dpdI dpdJ dpdK	1	0.0428266
dpdA dpdB dpdB dpdC dpdE dpdF dpdH dpdI dpdJ dpdK	1	0.0428266
dpdA dpdB dpdB dpdC dpdD dpdF dpdH dpdJ	1	0.0428266
dpdA dpdB dpdE dpdF	1	0.0428266
dpdA dpdB dpdB dpdC dpdE dpdF dpdH dpdJ dpdJ dpdK	1	0.0428266
dpdA dpdA dpdB dpdB dpdC dpdD dpdF dpdG dpdH dpdJ dpdK	1	0.0428266
dpdA dpdB dpdB dpdC dpdH dpdJ	1	0.0428266
dpdA dpdB dpdB dpdF dpdH	1	0.0428266
dpdA dpdB dpdB dpdB dpdC dpdF dpdJ dpdK	1	0.0428266
dpdA dpdB dpdB dpdB dpdC dpdD dpdE dpdF dpdH dpdJ dpdK	1	0.0428266
dpdA dpdB dpdB dpdB dpdF dpdH dpdJ	1	0.0428266
dpdA dpdB dpdB dpdB dpdC dpdD dpdG dpdH dpdI dpdJ dpdK	1	0.0428266
dpdA dpdB dpdB dpdB dpdC dpdD dpdH dpdI dpdJ dpdK	1	0.0428266
dpdA dpdB dpdB dpdD dpdE dpdF dpdH dpdJ dpdK	1	0.0428266
dpdA dpdB dpdB dpdC dpdJ	1	0.0428266
dpdA dpdB dpdB dpdB dpdB dpdC dpdD dpdE dpdF dpdG dpdH dpdI dpdJ dpdK	1	0.0428266
dpdA dpdB dpdB dpdB dpdC dpdD dpdF dpdG dpdH dpdI dpdJ	1	0.0428266
dpdA dpdB dpdB dpdE	1	0.0428266
dpdA dpdB dpdB dpdB dpdC dpdE	1	0.0428266
dpdA dpdB dpdB dpdB dpdC dpdD dpdE dpdF dpdG dpdH dpdI dpdJ	1	0.0428266
dpdA dpdB dpdB dpdB dpdC dpdF dpdG dpdH dpdJ dpdK	1	0.0428266
dpdA dpdB dpdB dpdB dpdC dpdG dpdH dpdI dpdJ dpdK	1	0.0428266
dpdA dpdB dpdB dpdB dpdC dpdH dpdI dpdJ dpdK	1	0.0428266
dpdA dpdB dpdB dpdC dpdJ dpdK	1	0.0428266
dpdA dpdB dpdB dpdD dpdE dpdF dpdG dpdH dpdI dpdJ dpdK	1	0.0428266
dpdA dpdB dpdB dpdB dpdC dpdE dpdE dpdF dpdG dpdH dpdI dpdJ dpdK	1	0.0428266
dpdA dpdB dpdB dpdB dpdE dpdF dpdG dpdH dpdI dpdJ dpdK	1	0.0428266
dpdA dpdB dpdB dpdB dpdC dpdE dpdF dpdH dpdI dpdJ dpdK	1	0.0428266
dpdA dpdB dpdB dpdB dpdC dpdE dpdF dpdG dpdH dpdJ dpdK	1	0.0428266
dpdA dpdB dpdB dpdF dpdH dpdI dpdJ	1	0.0428266
dpdA dpdB dpdD dpdK	1	0.0428266
dpdA dpdB dpdB dpdB dpdC dpdI dpdJ dpdK	1	0.0428266
dpdA dpdB dpdB dpdC dpdD dpdF dpdG dpdH dpdI dpdJ dpdK	1	0.0428266
dpdA dpdB dpdF dpdG dpdH dpdI dpdJ dpdK	1	0.0428266
dpdA dpdB dpdF dpdH dpdJ	1	0.0428266
dpdA dpdB dpdB dpdE dpdF dpdG dpdH	1	0.0428266
dpdA dpdB dpdB dpdF dpdJ dpdK	1	0.0428266
dpdA dpdB dpdB dpdC dpdD dpdJ dpdK	1	0.0428266
dpdA dpdB dpdB dpdB dpdF dpdG dpdH dpdH dpdI dpdJ dpdK	1	0.0428266
dpdA dpdB dpdB dpdD dpdE dpdF dpdG dpdH dpdI dpdJ	1	0.0428266
dpdA dpdB dpdG dpdH dpdI dpdJ dpdK	1	0.0428266
dpdA dpdB dpdE dpdF dpdG dpdH dpdI dpdJ dpdK	1	0.0428266
dpdA dpdB dpdE dpdE	1	0.0428266
dpdA dpdB dpdD dpdF dpdG dpdH dpdI dpdJ dpdK	1	0.0428266
dpdA dpdB dpdD	1	0.0428266
	2335	100
